# Transcriptomics of mussel transmissible cancer MtrBTN2 suggests accumulation of multiple cancerous traits and oncogenic pathways shared among bilaterians

**DOI:** 10.1101/2023.01.03.522559

**Authors:** E.A.V. Burioli, M. Hammel, E. Vignal, J. Vidal-Dupiol, G. Mitta, F. Thomas, N. Bierne, D. Destoumieux-Garzón, G.M. Charrière

## Abstract

Transmissible cancer cell lines are rare biological entities giving rise to diseases at the crossroads of cancer and parasitic diseases. These malignant cells have acquired the amazing capacity to spread from host to host. They have been described only in dogs, Tasmanian devils and marine bivalves. The *Mytilus trossulus* Bivalve Transmissible Neoplasia 2 (MtrBTN2) lineage has even acquired the capacity to spread inter-specifically between marine mussels of the *Mytilus edulis* complex worldwide. To identify the oncogenic processes underpinning the biology of these atypical cancers we performed transcriptomics of MtrBTN2 cells. Differential expression, enrichment, protein-protein interaction network, and targeted analyses were used. Overall, our results suggest the accumulation of multiple cancerous traits that way be linked to the long-term evolution of MtrBTN2. We also highlight that vertebrate and lophotrochozoan cancers could share a large panel of common drivers, which supports the hypothesis of an ancient origin of oncogenic processes in bilaterians.
