## Supplementary Table S2 for "Transcriptomics of mussel transmissible cancer MtrBTN2 suggests accumulation of multiple cancerous traits and oncogenic pathways shared among bilaterians"

### Sheet: Feuil1
Table S2: SRA accession numbers of individual raw read sequences deposited in the NCBI database.
Sample ID	Type	SRA number
Eb392	MtrBTN	SRX11569934
D13	MtrBTN	SRX11569935
D22	MtrBTN	SRX11569936
EDU8	Mytilus edulis	SRX11569937
EDU10	Mytilus edulis	SRX11569938
EDU17	Mytilus edulis	SRX11569939
TR4	Mytilus trossulus	SRX11569940
TR7	Mytilus trossulus	SRX11569941
TR12	Mytilus trossulus	SRX11569942
