## Supplementary Table S3 for "Transcriptomics of mussel transmissible cancer MtrBTN2 suggests accumulation of multiple cancerous traits and oncogenic pathways shared among bilaterians"

### Sheet: Feuil1
Table S3: Samplings of Mytilus mussels used in the study.
Individual ID	Location	Coordinates	Date of sampling	Tissue	Host species	Analysis
CAN 1	Agon-Coutainville, France	49°00'47.0''N 1°35'49.5''O	2019-11-01	Hemolymph	M. edulis	RNA-seq
CAN 2	Agon-Coutainville, France	49°00'47.0''N 1°35'49.5''O	2019-11-01	Hemolymph	M. edulis	RNA-seq
CAN 3	Agon-Coutainville, France	49°00'47.0''N 1°35'49.5''O	2019-11-01	Hemolymph	M. edulis	RNA-seq
EDU 1	Agon-Coutainville, France	49°00'47.0''N 1°35'49.5''O	2019-11-01	Hemolymph	M. edulis	RNA-seq
EDU 2	Agon-Coutainville, France	49°00'47.0''N 1°35'49.5''O	2019-11-01	Hemolymph	M. edulis	RNA-seq
EDU 3	Agon-Coutainville, France	49°00'47.0''N 1°35'49.5''O	2019-11-01	Hemolymph	M. edulis	RNA-seq
TRO 1	Mishokovo, Russia	69°12'59.7''N 33°22'04.1''E	2019-11-01	Hemolymph	M.trossulus	RNA-seq
TRO 2	Mishokovo, Russia	69°12'59.7''N 33°22'04.1''E	2019-11-01	Hemolymph	M.trossulus	RNA-seq
TRO 3	Mishokovo, Russia	69°12'59.7''N 33°22'04.1''E	2019-11-01	Hemolymph	M.trossulus	RNA-seq
CAN 4	Agon-Coutainville, France	49°00'47.0''N 1°35'49.5''O	2021-02-01	Total flesh	M. edulis	RNA-seq
CAN 5	Agon-Coutainville, France	49°00'47.0''N 1°35'49.5''O	2021-02-01	Total flesh	M. edulis	RNA-seq
CAN 6	Agon-Coutainville, France	49°00'47.0''N 1°35'49.5''O	2021-02-01	Total flesh	M. edulis	RNA-seq
EDU 4	Agon-Coutainville, France	49°00'47.0''N 1°35'49.5''O	2021-02-01	Total flesh	M. edulis	RNA-seq
EDU 5	Agon-Coutainville, France	49°00'47.0''N 1°35'49.5''O	2021-02-01	Total flesh	M. edulis	RNA-seq
EDU 6	Agon-Coutainville, France	49°00'47.0''N 1°35'49.5''O	2021-02-01	Total flesh	M. edulis	RNA-seq
CAN 7	Le Croisic, France	47°17'58.5"N 2°31'00.4"W	2023-02-01	Hemolymph	M. edulis	RT-qPCR
CAN 8	Le Croisic, France	47°17'58.5"N 2°31'00.4"W	2023-02-01	Hemolymph	M. edulis	RT-qPCR
CAN 9	Le Croisic, France	47°17'58.5"N 2°31'00.4"W	2023-02-01	Hemolymph	M. edulis	RT-qPCR
CAN 10	Le Croisic, France	47°17'58.5"N 2°31'00.4"W	2023-02-01	Hemolymph	M. edulis	RT-qPCR
CAN 11	Le Croisic, France	47°17'58.5"N 2°31'00.4"W	2023-02-01	Hemolymph	M. edulis	RT-qPCR
EDU 7	Le Croisic, France	47°17'58.5"N 2°31'00.4"W	2023-02-01	Hemolymph	M. edulis	RT-qPCR
EDU 8	Le Croisic, France	47°17'58.5"N 2°31'00.4"W	2023-02-01	Hemolymph	M. edulis	RT-qPCR
EDU 9	Le Croisic, France	47°17'58.5"N 2°31'00.4"W	2023-02-01	Hemolymph	M. edulis	RT-qPCR
EDU 10	Le Croisic, France	47°17'58.5"N 2°31'00.4"W	2023-02-01	Hemolymph	M. edulis	RT-qPCR
EDU 11	Le Croisic, France	47°17'58.5"N 2°31'00.4"W	2023-02-01	Hemolymph	M. edulis	RT-qPCR
