## Supplementary Table S7 for "Transcriptomics of mussel transmissible cancer MtrBTN2 suggests accumulation of multiple cancerous traits and oncogenic pathways shared among bilaterians"

### Sheet: feuille 1
Table S7: top 20 genes in connectivity ranking in Protein-protein interaction (PPI) networks of DEGs.
display name	query term	log2FC	name	Number Of Edges
RPS27A	RPS27A	3.90653	9606.ENSP00000272317	24
RPS13	RPS13	5.22008	9606.ENSP00000435777	22
RPSA	RPSA	6.07963	9606.ENSP00000346067	16
KRR1	KRR1	2.03392	9606.ENSP00000229214	15
FTSJ3	FTSJ3	-4.8668	9606.ENSP00000396673	14
MCM5	MCM5	2.13995	9606.ENSP00000216122	14
NOL6	NOL6	4.24219	9606.ENSP00000297990	13
NOP14	NOP14	-3.67074	9606.ENSP00000405068	13
PWP2	PWP2	4.04623	9606.ENSP00000291576	13
PES1	PES1	2.06619	9606.ENSP00000346725	13
RPL6	RPL6	2.76188	9606.ENSP00000403172	13
RPS17	RPS17	5.42093	9606.ENSP00000346046	13
MCM7	MCM7	2.25918	9606.ENSP00000307288	13
FN1	FN1	6.61596	9606.ENSP00000346839	13
FBL	FBL	2.67415	9606.ENSP00000221801	13
RPS26	RPS26	3.55575	9606.ENSP00000348849	12
CASP3	CASP3	-2.68126	9606.ENSP00000311032	12
WDR75	WDR75	4.70783	9606.ENSP00000314193	11
CDC42	CDC42	-4.58563	9606.ENSP00000383118	11
POLA2	POLA2	3.80592	9606.ENSP00000265465	11
HEATR1	HEATR1	2.44866	9606.ENSP00000355541	10
RPLP0	RPLP0	3.6772	9606.ENSP00000449328	10
EMG1	EMG1	2.90984	9606.ENSP00000470560	10
RPL18	RPL18	-3.15043	9606.ENSP00000447001	10
RPLP2	RPLP2	3.78053	9606.ENSP00000322419	10
EEF1B2	EEF1B2	-2.6792	9606.ENSP00000376056	10
EIF3I	EIF3I	-3.29241	9606.ENSP00000362688	9
CDC45	CDC45	3.17541	9606.ENSP00000405726	9
RPL37	RPL37	-2.89658	9606.ENSP00000274242	9
PRIM2	PRIM2	4.75754	9606.ENSP00000484105	9
EBP2	EBNA1BP2	2.4202	9606.ENSP00000407323	9
RPA1	RPA1	-4.41398	9606.ENSP00000254719	9
PSMA5	PSMA5	2.31123	9606.ENSP00000271308	8
DIEXF	UTP25	3.72469	9606.ENSP00000419005	8
LTV1	LTV1	-5.08776	9606.ENSP00000356548	8
UBB	UBB	5.38681	9606.ENSP00000304697	8
ORC4	ORC4	2.94366	9606.ENSP00000441953	8
RPF2	RPF2	3.23863	9606.ENSP00000402338	8
ORC5	ORC5	2.27374	9606.ENSP00000297431	8
GNL3	GNL3	5.07723	9606.ENSP00000395772	7
HDAC1	HDAC1	2.47133	9606.ENSP00000362649	7
FEN1	FEN1	2.46845	9606.ENSP00000305480	7
PSMB4	PSMB4	2.9641	9606.ENSP00000290541	7
POLE2	POLE2	2.04116	9606.ENSP00000216367	7
USP14	USP14	-6.29329	9606.ENSP00000261601	7
PSMD1	PSMD1	-3.84651	9606.ENSP00000309474	7
PSMA7	PSMA7	3.01416	9606.ENSP00000359910	7
CCT4	CCT4	2.68395	9606.ENSP00000377958	6
EIF3A	EIF3A	7.40665	9606.ENSP00000358140	6
POLR2A	POLR2A	3.43737	9606.ENSP00000480158	6
SYMPK	SYMPK	2.67889	9606.ENSP00000245934	6
PTEN	PTEN	-4.5128	9606.ENSP00000361021	6
RFC5	RFC5	2.57262	9606.ENSP00000408295	6
TEX10	IPI1	2.48421	9606.ENSP00000364037	6
ACTB	ACTB	-4.65386	9606.ENSP00000349960	6
TUBA1A	TUBA1A	4.90205	9606.ENSP00000301071	5
VCP	VCP	4.26646	9606.ENSP00000351777	5
NMD3	NMD3	2.02982	9606.ENSP00000419004	5
ITGA3	ITGA3	-5.92846	9606.ENSP00000007722	5
XIAP	XIAP	4.73795	9606.ENSP00000360242	5
TYMS	TYMS	2.72875	9606.ENSP00000315644	5
MAD2L1	MAD2L1	4.75688	9606.ENSP00000296509	5
PAFAH1B1	Lis-1	-2.08996	9606.ENSP00000380378	5
NCAPG	NCAPG	2.18152	9606.ENSP00000251496	5
LARS	LARS1	2.19022	9606.ENSP00000377954	4
CPSF4	CPSF4	3.84546	9606.ENSP00000292476	4
TJP1	TJP1	-2.5842	9606.ENSP00000281537	4
KARS	KARS1	4.17939	9606.ENSP00000325448	4
TUBA1B	TUBA1B	3.27485	9606.ENSP00000336799	4
MAP3K7	MAP3K7	2.39674	9606.ENSP00000358335	4
UBE2D2	UBE2D2	4.06972	9606.ENSP00000381717	4
MCM9	MCM9	3.33221	9606.ENSP00000314505	4
MRE11A	MRE11	2.55224	9606.ENSP00000325863	4
DYNC1H1	DYNC1H1	5.09271	9606.ENSP00000348965	4
DCTD	DCTD	4.26938	9606.ENSP00000349576	4
PPARG	PPARG	-5.2184	9606.ENSP00000287820	4
COL1A1	COL1A1	5.47217	9606.ENSP00000225964	4
CPSF1	CPSF1	-4.24307	9606.ENSP00000484669	4
HSPG2	HSPG2	3.36339	9606.ENSP00000363827	4
MED14	MED14	3.08759	9606.ENSP00000323720	4
ITGAV	ITGAV	-3.4241	9606.ENSP00000261023	4
MUS81	MUS81	2.61528	9606.ENSP00000307853	3
AARS	AARS1	2.09632	9606.ENSP00000261772	3
MET	MET	-5.16862	9606.ENSP00000317272	3
TUBB	TUBB	2.16674	9606.ENSP00000339001	3
DMAP1	DMAP1	-2.13078	9606.ENSP00000361363	3
MELK	MELK	2.12069	9606.ENSP00000298048	3
TUBB4B	TUBB4B	2.45347	9606.ENSP00000341289	3
CPSF6	CPSF6	2.47158	9606.ENSP00000266679	3
DDX27	DDX27	2.31688	9606.ENSP00000483495	3
MCMBP	MCMBP	5.83283	9606.ENSP00000353098	3
FIP1L1	FIP1	-2.1692	9606.ENSP00000336752	3
RPA3	RPA3	2.25443	9606.ENSP00000223129	3
CFTR	CFTR	5.00861	9606.ENSP00000003084	3
HTT	HTT	2.47652	9606.ENSP00000347184	3
ROCK2	ROCK2	-5.13775	9606.ENSP00000317985	3
RAB8A	RAB8A	-5.17833	9606.ENSP00000300935	3
RAD1	RAD1	5.25623	9606.ENSP00000371469	3
TPR	TPR	-3.78671	9606.ENSP00000356448	3
ITGB5	ITGB5	6.88123	9606.ENSP00000296181	3
EPC1	EPL1	3.06865	9606.ENSP00000263062	3
CCT8	CCT8	2.41363	9606.ENSP00000286788	3
ILK	ILK	-5.70441	9606.ENSP00000379975	3
PTPN11	PTPN11	-2.95287	9606.ENSP00000340944	3
YBX3	YBX3	6.75538	9606.ENSP00000228251	3
UCHL1	UCHL1	2.80256	9606.ENSP00000284440	2
RMI1	RMI1	2.85058	9606.ENSP00000317039	2
YEATS4	YAF9	2.58617	9606.ENSP00000247843	2
VCAN	VCAN	6.04033	9606.ENSP00000265077	2
NCOA2	NCOA2	6.20305	9606.ENSP00000399968	2
RMI2	recQ	5.22011	9606.ENSP00000310356	2
CTCF	CTCF	2.45009	9606.ENSP00000264010	2
MYH9	MYH9	-2.68311	9606.ENSP00000216181	2
ERCC3	ERCC3	3.08866	9606.ENSP00000285398	2
RUNX1	RUNX1	3.78753	9606.ENSP00000300305	2
TK1	TK1	3.52534	9606.ENSP00000301634	2
VLDLR	VLDLR	4.43911	9606.ENSP00000371532	2
IGFBP3	IGFBP3	2.5927	9606.ENSP00000370473	2
PFDN2	PFDN2	3.50824	9606.ENSP00000356989	2
PRKAA1	PRKAA1	-4.06565	9606.ENSP00000346148	2
CDK4	CDK4	-2.46201	9606.ENSP00000257904	2
KATNA1	KATNA1	3.83678	9606.ENSP00000356381	2
TLR4	TLR4	-5.13211	9606.ENSP00000363089	2
CDC23	CDC23	3.55316	9606.ENSP00000378350	2
ADAMTS2	ADAMTS2	-4.83885	9606.ENSP00000251582	2
THBS1	THBS1	11.6011	9606.ENSP00000260356	2
POLR1B	POLR1B	2.40941	9606.ENSP00000444136	2
MAP2K6	MAP2K6	-4.07789	9606.ENSP00000468348	2
OTUB1	OTUB1	4.11169	9606.ENSP00000444357	2
H1F0	H1-0	5.13966	9606.ENSP00000344504	2
VHL	VHL	-3.12471	9606.ENSP00000256474	2
CASP8	CASP8	-4.32856	9606.ENSP00000351273	2
MMP14	MMP14	-3.85321	9606.ENSP00000308208	2
HARS	HARS1	3.90921	9606.ENSP00000425634	2
SMC3	SMC3	-3.90211	9606.ENSP00000354720	2
MDN1	MDN1	-2.28167	9606.ENSP00000358400	2
SPTAN1	SPTAN1	-2.05279	9606.ENSP00000361824	2
LRWD1	LRWD1	2.12341	9606.ENSP00000292616	2
BIRC7	BIRC7	4.21105	9606.ENSP00000217169	2
TRIM28	TRIM28	4.16041	9606.ENSP00000253024	2
PSMG2	PSMG2	3.3525	9606.ENSP00000325919	2
TTK	TTK	3.98817	9606.ENSP00000358813	2
ACAN	ACAN	-3.43414	9606.ENSP00000387356	2
RXRG	RXRG	2.20058	9606.ENSP00000352900	2
BMP1	BMP1	3.47138	9606.ENSP00000305714	2
CPEB1	CPEB1	6.75205	9606.ENSP00000477715	2
ITGA8	ITGA8	-6.0779	9606.ENSP00000367316	2
TUBB3	TUBB3	-3.13163	9606.ENSP00000320295	2
MAP3K1	MAP3K7	2.39674	9606.ENSP00000358335	2
FERMT2	FERMT2	-3.55627	9606.ENSP00000342858	1
PAPD4	TENT2	5.44224	9606.ENSP00000397563	1
LAMB1	LAMB1	-2.4439	9606.ENSP00000222399	1
DPP4	DPP4	-4.17258	9606.ENSP00000353731	1
MICALL2	MICALL2	-2.60424	9606.ENSP00000297508	1
MTHFR	MTHFR	-4.26439	9606.ENSP00000365777	1
STAT5B	STAT5B	-2.51945	9606.ENSP00000293328	1
EPS8	EPS8	5.14689	9606.ENSP00000281172	1
JADE1	JADE1	2.23735	9606.ENSP00000226319	1
RECQL5	RECQL5	2.70724	9606.ENSP00000317636	1
SPOCK3	SPOCK3	-4.42616	9606.ENSP00000349677	1
MYH10	MYH10	4.95161	9606.ENSP00000353590	1
APC	APC	2.63428	9606.ENSP00000257430	1
P4HA3	P4HA3	3.18792	9606.ENSP00000401749	1
SPARC	SPARC	-5.10209	9606.ENSP00000231061	1
KIF4A	KIF4	-3.99019	9606.ENSP00000363524	1
GADD45A	GADD45A	5.32213	9606.ENSP00000360025	1
NT5C2	GMP	2.32172	9606.ENSP00000339479	1
CHD8	CHD8	2.9221	9606.ENSP00000382863	1
DCTPP1	DCTPP1	2.7704	9606.ENSP00000322524	1
CAMKK2	CAMKK2	-2.92502	9606.ENSP00000312741	1
EXOC1	EXOC1	-4.34374	9606.ENSP00000370695	1
DOCK8	DOCK8	2.35911	9606.ENSP00000394888	1
ESF1	ESF1	-2.59425	9606.ENSP00000202816	1
TERT	TERT	4.79503	9606.ENSP00000309572	1
FMN1	FMN1	4.76336	9606.ENSP00000479134	1
GTF2H3	GTF2H3	2.04804	9606.ENSP00000445162	1
LBP	LBP	-7.22902	9606.ENSP00000217407	1
MED25	MED25	-5.78589	9606.ENSP00000326767	1
IGFALS	IGFALS	-3.71891	9606.ENSP00000416683	1
KATNB1	KATNB1	3.81548	9606.ENSP00000368982	1
SMARCAD1	SMARCAD1	2.68666	9606.ENSP00000351947	1
TLR2	TLR2	-2.69469	9606.ENSP00000260010	1
RPRD1A	RPRD1A	-5.84117	9606.ENSP00000381984	1
CEP290	CEP290	6.43348	9606.ENSP00000448012	1
EED	EED	2.99103	9606.ENSP00000263360	1
EXT1	EXT1	2.15375	9606.ENSP00000367446	1
CBFB	CBFB	-2.96233	9606.ENSP00000415151	1
SMARCAL1	SMARCAL1	2.47803	9606.ENSP00000349823	1
CARS	CARS1	7.18438	9606.ENSP00000369897	1
ADAMTS1	ADAMTS1	9.02402	9606.ENSP00000284984	1
PELP1	Pelp1	5.34738	9606.ENSP00000301396	1
CETN3	CETN3	-3.68963	9606.ENSP00000428259	1
CFP	CFP	6.52188	9606.ENSP00000247153	1
PARS2	PARS2	2.88135	9606.ENSP00000360327	1
ANAPC5	ANAPC5	2.47731	9606.ENSP00000261819	1
SLIT2	SLIT2	-3.22628	9606.ENSP00000422591	1
NASP	NASP	3.24274	9606.ENSP00000255120	1
CCNK	CCNK	2.65159	9606.ENSP00000374529	1
NOLC1	NOLC1	-2.38291	9606.ENSP00000385410	1
POLR1C	POLR1C	2.64429	9606.ENSP00000361465	1
BRMS1L	BRMS1L	-5.22001	9606.ENSP00000216807	1
TLN1	TLN1	5.64634	9606.ENSP00000316029	1
DUSP12	DUSP12	3.87846	9606.ENSP00000356920	1
CD151	CD151	2.8685	9606.ENSP00000380565	1
GSN	GSN	-4.53739	9606.ENSP00000362924	1
INPP4B	Inpp4b	-3.8453	9606.ENSP00000425487	1
MYPTP	PPP1R12A	-3.58366	9606.ENSP00000389168	1
RSU1	RSU1	3.43178	9606.ENSP00000367154	1
CEACAM1	CEACAM1	6.2405	9606.ENSP00000161559	1
MED8	MED8	3.37719	9606.ENSP00000290663	1
FUS	FUS	6.15323	9606.ENSP00000254108	1
RERE	RERE	-2.07128	9606.ENSP00000338629	1
MAGI3	MAGI3	-4.99575	9606.ENSP00000304604	1
CAPN1	CAPN1	-2.7619	9606.ENSP00000431984	1
DYNC1I2	DYNC1I2	2.08281	9606.ENSP00000380308	1
SAV1	CAMKK2	-2.92502	9606.ENSP00000312741	1
