## Supplementary Table S8 for "Transcriptomics of mussel transmissible cancer MtrBTN2 suggests accumulation of multiple cancerous traits and oncogenic pathways shared among bilaterians"

### Sheet: tous cancers
Table S8: SNVs present in all MtrBTN2 samples and absent in MtrBTN2-free samples. VAF, variant allele frequency.
Gene	position	allele ref	allele MtrBTN2	VAF CAN1	VAF CAN2	VAF CAN3	Variant type
PIK3CA	75	C	T	0.3	0.3	0.2	synonym
	111	C	T	0.5	0.5	0.3	synonym
	124	C	A	0.5	0.5	0.3	synonym
	207	G/C	A	0.5	0.5	0.4	synonym
	465	G	T	0.5	0.5	0.3	synonym
	513	A	G	0.5	0.5	0.2	synonym
	759	G	C	0.5	0.5	0.3	synonym
	816	G	T	0.3	0.3	0.2	synonym
	1035	A	G	0.5	0.5	0.3	synonym
	1284	T	A	0.3	0.3	0.2	synonym
	1365	T/C	G	0.3	0.3	0.4	synonym
	1428	G	A	0.3	0.3	0.3	synonym
	1503	G	T	0.5	0.5	0.6	synonym
	1572	A	T	0.5	0.5	0.4	synonym
	1794	T	A	0.3	0.3	0.3	synonym
	1938	A	C	0.3	0.3	0.5	synonym
	1968	A	T	0.3	0.3	0.4	synonym
	2022	C	T	0.3	0.3	0.4	synonym
	2067	G/A	C	0.4	0.4	0.4	synonym
	2181	A	G	0.3	0.3	0.4	synonym
	2187	A/T	G	0.6	0.6	0.5	synonym
	2235	T	C	0.6	0.6	0.5	synonym
	2365	T	C	0.6	0.6	0.5	synonym
	2413	T	C	0.6	0.6	0.5	synonym
	2463	A	T	0.3	0.3	0.3	synonym
	2481	A	T	0.3	0.3	0.3	synonym
	2550	A	C	0.3	0.3	0.5	synonym
	2556	A	T	0.3	0.3	0.4	synonym
	2793	A	G	0.4	0.4	0.3	synonym
	2802	A/C	G	0.4	0.4	0.3	synonym
	2844	A	T	0.2	0.2	0.3	synonym
	2847	A	T	0.2	0.2	0.3	synonym
	2991	A	T	0.2	0.2	0.3	synonym
PIK3CB	186	G	A	0.7	0.7	0.6	synonym
	312	A/C	T	0.2	0.2	0.2	synonym
	618	T	A	0.5	0.5	1	synonym
PTEN	867	T/G/A	C	0.3	0.3	0.85	synonym
	882	A	C	0.3	0.3	0.85	synonym
AKT	472	G	T	0.4	0.4	0.4	missense
	945	A	T	0.3	0.3	0.3	synonym
P53	111	A	T	0.2	0.2	0.3	synonym
	177	T	C	0.3	0.3	0.2	synonym
	816	C	T	0.4	0.4	0.4	synonym
	1264	A	T	0.4	0.4	0.4	missense
	1332	G	A	0.25	0.25	0.4	synonym
MDM2	52	A	T	0.6	0.6	1	missense
	55	C	G	0.6	0.4	1	missense
	82	A	G	0.5	0.3	0.9	missense
	90	C	T	0.7	0.5	1	synonym
	327	T	A	0.5	0.4	1	synonym
	437	G	A	0.4	0.4	0.8	missense
	534	G	A	0.2	0.2	0.2	synonym
	657	T/C	A	0.6	0.4	1	synonym
	660	A	G	0.2	0.1	0.05	synonym
	678	C/T	A	0.6	0.5	1	synonym
	682	C	T	0.6	0.4	0.95	synonym
	691	G	T	0.6	0.4	0.95	missense
	702	T	G	0.6	0.4	0.95	synonym
	705	T	A	0.6	0.4	0.95	synonym
	725	G	A	0.6	0.4	1	missense
	762	T	G	0.6	0.4	0.95	synonym
	816	T	C	0.2	0.1	0.05	synonym
	933	T	C	0.2	0.1	0.05	synonym
	948	G	A	0.2	0.1	0.05	synonym
	1083	T	A	0.6	0.4	1	synonym
	1161	G	A	0.7	0.4	1	synonym
	1215	A	G	0.2	0.1	0.05	synonym
	1317	G/T	A	0.8	0.6	1	synonym
	1365	A	T	0.2	0.1	0.1	synonym
	1373	TG/AG	GA	0.6	0.2	1	missense
	1374			0.6	0.2	1
	1376	C	T	0.6	0.3	1	missense
	1379	T	A	0.1	0.1	0.05	missense
	1391	TA	AT	0.6	0.4	0.95	missense
	1392			0.6	0.4	1
	1398	A	T	0.6	0.4	1	synonym
MYC	188	C	A	0.25	0.25	0.25	missense
	389	C	T	0.75	0.75	0.75	missense
FBXW7	1443	T	C	0.35	0.35	0.75	synonym
